# Incomplete recombination suppression fuels extensive haplotype diversity in a butterfly color pattern supergene

**DOI:** 10.1101/2024.07.26.605145

**Authors:** Rishi De-Kayne, Ian J. Gordon, Reinier F. Terblanche, Steve Collins, Kennedy Saitoti Omufwoko, Dino J. Martins, Simon H. Martin

## Abstract

Supergenes can evolve when recombination-suppressing mechanisms like inversions promote co-inheritance of alleles at two or more polymorphic loci that affect a complex trait. Theory shows that such genetic architectures can be favoured under balancing selection or local adaptation in the face of gene flow, but they can also bring costs associated with reduced opportunities for recombination. These costs may in turn be offset by rare ‘gene flux’ between inverted and ancestral haplotypes, with a range of possible outcomes. We aimed to shed light on these processes by investigating the BC supergene, a large genomic region comprising multiple rearrangements associated with three distinct wing color morphs in *Danaus chrysippus*, a butterfly known as the African monarch, African queen and plain tiger. Using whole-genome resequencing data from 174 individuals, we first confirm the effects of BC on wing color pattern: background melanism is associated with SNPs in the promoter region of *yellow*, within an inverted subregion of the supergene, while forewing tip pattern is most likely associated with copy number variation in a separate subregion of the supergene. We then show that haplotype diversity within the supergene is surprisingly extensive: there are at least six divergent haplotype groups that experience suppressed recombination with respect to each other. Despite high divergence between these haplotype groups, we identify an unexpectedly large number of natural recombinant haplotypes. Several of the inferred crossovers occurred between adjacent inversion ‘modules’, while others occurred within inversions. Furthermore, we show that new haplotype groups have arisen through recombination between two pre-existing ones. Specifically, an allele for dark coloration in the promoter of *yellow* has recombined into distinct haplotype backgrounds on at least two separate occasions. Overall, our findings paint a picture of dynamic evolution of supergene haplotypes, fuelled by incomplete recombination suppression.
