## Supplementary material for "Incomplete recombination suppression fuels extensive haplotype diversity in a butterfly color pattern supergene": S2 Table

### Sheet: TableS2
ID	Species	Country	Region	Latitute (decimal)	Longitude (decimal)	Sex	Hindwing White (inferred A locus genotype)	Background Colour (inferred B locus genotype)	Forewing Band (inferred C locus genotype)	Sequencing Gb (minus PCR duplicates)	NCBI Accession	Sequenced as part of:
SM15W61	Danaus chrysippus	Kenya	WAT	-3.33	40.02	M	absent (A-)	light (bb)	absent (C-)	8.32	SAMEA6427843	Martin et al. 2020
SM15W66	Danaus chrysippus	Kenya	WAT	-3.33	40.02	M	absent (A-)	light (bb)	absent (C-)	8	SAMEA6427844	Martin et al. 2020
SM15W69	Danaus chrysippus	Kenya	WAT	-3.33	40.02	M	absent (A-)	light (bb)	absent (C-)	7.75	SAMEA6427845	Martin et al. 2020
SM15W72	Danaus chrysippus	Kenya	WAT	-3.33	40.02	M	absent (A-)	light (bb)	absent (C-)	10.85	SAMEA6427846	Martin et al. 2020
SM15W74	Danaus chrysippus	Kenya	WAT	-3.33	40.02	M	absent (A-)	light (bb)	absent (C-)	8.75	SAMEA6427847	Martin et al. 2020
SM18W01	Danaus chrysippus	Kenya	WAT	-3.33	40.02	M	absent (A-)	light (bb)	absent (C-)	11.18	SAMEA14027197	Kim et al. 2022
SM19T001	Danaus chrysippus	Kenya	TSA	-2.675	38.226	F	absent (A-)	light (bb)	absent (C-)	9.43	ERS22966945	This study
SM19T002	Danaus chrysippus	Kenya	TSA	-2.675	38.226	F	absent (A-)	light (bb)	absent (C-)	8.32	ERS22966946	This study
SM19T003	Danaus chrysippus	Kenya	TSA	-2.675	38.226	F	absent (A-)	light (bb)	absent (C-)	9.13	ERS22966947	This study
SM19T005	Danaus chrysippus	Kenya	TSA	-2.675	38.226	M	absent (A-)	light (bb)	absent (C-)	9.07	ERS22966948	This study
SM19T006	Danaus chrysippus	Kenya	TSA	-2.647	38.367	M	absent (A-)	light (bb)	absent (C-)	9.26	ERS22966949	This study
SM19T007	Danaus chrysippus	Kenya	TSA	-2.647	38.367	F	absent (A-)	light (bb)	partial (Cc)	8.94	ERS22966950	This study
SM19T008	Danaus chrysippus	Kenya	TSA	-2.647	38.367	F	absent (A-)	light (bb)	absent (C-)	8.65	ERS22966951	This study
SM19T009	Danaus chrysippus	Kenya	TSA	-2.647	38.367	F	absent (A-)	light (bb)	absent (C-)	9.44	ERS22966952	This study
SM19T010	Danaus chrysippus	Kenya	TSA	-2.647	38.367	F	absent (A-)	light (bb)	absent (C-)	7.92	ERS22966953	This study
SM19T011	Danaus chrysippus	Kenya	TSA	-2.676	38.199	F	partial (Aa)	light (bb)	partial (Cc)	8.88	ERS22966954	This study
SM19T012	Danaus chrysippus	Kenya	TSA	-2.676	38.199	M	absent (A-)	light (bb)	absent (C-)	7.86	ERS22966955	This study
SM19T014	Danaus chrysippus	Kenya	TSA	-2.675	38.226	M	absent (A-)	light (bb)	partial (Cc)	9.02	ERS22966956	This study
SM19T015	Danaus chrysippus	Kenya	TSA	-2.675	38.226	F	absent (A-)	intermediate (Bb)	partial (Cc)	9.89	ERS22966957	This study
SM16S03	Danaus chrysippus	South Africa	MAG	-26.031	27.494	M	absent (A-)	dark (B-)	present (cc)	9.47	SAMEA6427856	Martin et al. 2020
SM16S06	Danaus chrysippus	South Africa	MAG	-26.031	27.494	M	absent (A-)	dark (B-)	present (cc)	7.97	SAMEA6427857	Martin et al. 2020
SM16S11	Danaus chrysippus	South Africa	MAG	-26.031	27.494	M	absent (A-)	dark (B-)	present (cc)	8.78	SAMEA6427858	Martin et al. 2020
SM16S12	Danaus chrysippus	South Africa	MAG	-26.031	27.494	M	absent (A-)	dark (B-)	present (cc)	8.22	SAMEA6427859	Martin et al. 2020
SM16S14	Danaus chrysippus	South Africa	MAG	-26.031	27.494	M	absent (A-)	dark (B-)	present (cc)	8.47	SAMEA6427860	Martin et al. 2020
SM16S15	Danaus chrysippus	South Africa	MAG	-26.031	27.494	M	absent (A-)	dark (B-)	present (cc)	8.52	SAMEA6427861	Martin et al. 2020
SM17S01	Danaus chrysippus	South Africa	MAG	-26.031	27.494	M	absent (A-)	dark (B-)	present (cc)	9.35	SAMEA6427862	Martin et al. 2020
SM21SP01	Danaus chrysippus	South Africa	SPA	-24.982	31.467	M	partial (Aa)	dark (B-)	present (cc)	8.91	ERS22966958	This study
SM21SP04	Danaus chrysippus	South Africa	SPA	-24.982	31.467	M	absent (A-)	dark (B-)	present (cc)	9.68	ERS22966959	This study
SM21SP06	Danaus chrysippus	South Africa	SPA	-24.982	31.467	F	absent (A-)	dark (B-)	present (cc)	9.38	ERS22966960	This study
SM21SP07	Danaus chrysippus	South Africa	SPA	-24.982	31.467	F	absent (A-)	dark (B-)	present (cc)	9.29	ERS22966961	This study
SM21SP08	Danaus chrysippus	South Africa	SPA	-24.982	31.467	F	absent (A-)	dark (B-)	present (cc)	8.35	ERS22966962	This study
SM21SP09	Danaus chrysippus	South Africa	SPA	-24.982	31.467	F	absent (A-)	dark (B-)	present (cc)	9.82	ERS22966963	This study
SM21SP10	Danaus chrysippus	South Africa	SPA	-24.982	31.467	M	absent (A-)	dark (B-)	present (cc)	8.61	ERS22966964	This study
SM21SP12	Danaus chrysippus	South Africa	SPA	-24.982	31.467	M	absent (A-)	dark (B-)	present (cc)	8.57	ERS22966965	This study
SM20BE01	Danaus chrysippus	South Africa	KNM	-29.356	29.873	M	absent (A-)	dark (B-)	present (cc)	10.13	SAMEA14027192	Kim et al. 2022
SM21BE01	Danaus chrysippus	South Africa	KNM	-29.356	29.873	F	absent (A-)	dark (B-)	present (cc)	8.66	ERS22966966	This study
SM21BE02	Danaus chrysippus	South Africa	KNM	-29.356	29.873	M	absent (A-)	dark (B-)	present (cc)	9.57	ERS22966967	This study
SM21BE03	Danaus chrysippus	South Africa	KNM	-29.356	29.873	M	absent (A-)	dark (B-)	present (cc)	8.94	ERS22966968	This study
SM21BE04	Danaus chrysippus	South Africa	KNM	-29.356	29.873	M	absent (A-)	dark (B-)	present (cc)	10.01	ERS22966969	This study
SM21TS03	Danaus chrysippus	South Africa	TSW	-27.295	22.482	M	absent (A-)	dark (B-)	present (cc)	9.79	ERS22966970	This study
SM21TS05	Danaus chrysippus	South Africa	TSW	-27.295	22.482	M	absent (A-)	dark (B-)	present (cc)	7.75	ERS22966971	This study
SM21TS16	Danaus chrysippus	South Africa	TSW	-27.295	22.482	F	absent (A-)	dark (B-)	present (cc)	8.74	ERS22966972	This study
SM21TS33	Danaus chrysippus	South Africa	TSW	-27.295	22.482	F	absent (A-)	dark (B-)	present (cc)	8.3	ERS22966973	This study
SM21TS34	Danaus chrysippus	South Africa	TSW	-27.295	22.482	F	absent (A-)	dark (B-)	present (cc)	8.04	ERS22966974	This study
SM21TS35	Danaus chrysippus	South Africa	TSW	-27.295	22.482	F	absent (A-)	dark (B-)	present (cc)	9.55	ERS22966975	This study
SM21TS36	Danaus chrysippus	South Africa	TSW	-27.295	22.482	F	absent (A-)	dark (B-)	present (cc)	8.33	ERS22966976	This study
SM17H01	Danaus chrysippus	St Helena	STH	-15.9249	-5.7175	F	absent (A-)	dark (B-)	present (cc)	9.82	ERS22966977	This study
SM17H02	Danaus chrysippus	St Helena	STH	-15.9249	-5.7175	F	absent (A-)	dark (B-)	present (cc)	7.97	ERS22966978	This study
SM17H03	Danaus chrysippus	St Helena	STH	-15.9249	-5.7175	F	absent (A-)	dark (B-)	present (cc)	7.57	ERS22966979	This study
SM17H04	Danaus chrysippus	St Helena	STH	-15.9249	-5.7175	M	absent (A-)	dark (B-)	present (cc)	7.76	ERS22966980	This study
SM17H05	Danaus chrysippus	St Helena	STH	-15.9249	-5.7175	M	absent (A-)	dark (B-)	present (cc)	9.12	ERS22966981	This study
SM17H07	Danaus chrysippus	St Helena	STH	-15.9249	-5.7175	M	absent (A-)	light (bb)	present (cc)	8.35	ERS22966982	This study
SM16N01	Danaus chrysippus	Nigeria	NGA	6.24	8.97	F	present (aa)	light (bb)	present (cc)	9.5	SAMEA6427850	Martin et al. 2020
SM16N04	Danaus chrysippus	Nigeria	NGA	6.24	8.97	F	present (aa)	light (bb)	present (cc)	8.58	SAMEA6427851	Martin et al. 2020
SM16N05	Danaus chrysippus	Nigeria	NGA	6.24	8.97	M	present (aa)	light (bb)	present (cc)	8.04	SAMEA6427852	Martin et al. 2020
SM16N06	Danaus chrysippus	Nigeria	NGA	6.24	8.97	M	present (aa)	light (bb)	present (cc)	7.66	SAMEA6427853	Martin et al. 2020
SM16N20	Danaus chrysippus	Nigeria	NGA	6.24	8.97	M	present (aa)	light (bb)	present (cc)	9.08	SAMEA6427854	Martin et al. 2020
SM16N37	Danaus chrysippus	Nigeria	NGA	6.24	8.97	M	present (aa)	light (bb)	present (cc)	9.1	SAMEA6427855	Martin et al. 2020
OBGHA0010	Danaus chrysippus	Ghana	GHA	6.85	0.42	F	present (aa)	light (bb)	present (cc)	10.53	ERS22966983	This study
OBGHA0205	Danaus chrysippus	Ghana	GHA	6.87	0.44	F	present (aa)	dark (B-)	present (cc)	10.66	ERS22966984	This study
OBGHA0540	Danaus chrysippus	Ghana	GHA	6.13	-0.58	F	present (aa)	light (bb)	present (cc)	8.86	ERS22966985	This study
OBGHA0542	Danaus chrysippus	Ghana	GHA	6.13	-0.58	F	present (aa)	light (bb)	present (cc)	8.49	ERS22966986	This study
IG19G105	Danaus chrysippus	Ghana	GHA	5.121	-1.293	F	present (aa)	light (bb)	present (cc)	8.62	ERS22966987	This study
IG19G114	Danaus chrysippus	Ghana	GHA	5.121	-1.293	F	present (aa)	light (bb)	present (cc)	8.99	ERS22966988	This study
SM17FV04	Danaus chrysippus	Spain	FUV	28.331	-13.923	F	absent (A-)	dark (B-)	present (cc)	7.49	ERS22966989	This study
SM17FV05	Danaus chrysippus	Spain	FUV	28.331	-13.923	M	absent (A-)	dark (B-)	present (cc)	8.8	ERS22966990	This study
SM17FV11	Danaus chrysippus	Spain	FUV	28.331	-13.923	F	absent (A-)	dark (B-)	present (cc)	10.77	ERS22966991	This study
RV12N317	Danaus chrysippus	Tunisia	TUN	35.549	9.754	F	absent (A-)	dark (B-)	present (cc)	8.35	SAMEA6427848	Martin et al. 2020
SM19SY01	Danaus chrysippus	Italy	SCY	37.466	13.197	M	absent (A-)	dark (B-)	present (cc)	7.83	ERS22966992	This study
SM19SY02	Danaus chrysippus	Italy	SCY	37.466	13.197	M	absent (A-)	dark (B-)	present (cc)	9.49	ERS22966993	This study
SM19SY03	Danaus chrysippus	Italy	SCY	37.466	13.197	F	absent (A-)	dark (B-)	present (cc)	8.96	ERS22966994	This study
SM19SY05	Danaus chrysippus	Italy	SCY	37.466	13.197	M	absent (A-)	dark (B-)	present (cc)	8.95	ERS22966995	This study
SM19SY06	Danaus chrysippus	Italy	SCY	37.466	13.197	F	absent (A-)	light (bb)	present (cc)	9.18	ERS22966996	This study
SM17P01	Danaus chrysippus	Philippines	PHL	unknown	unknown	F	absent (A-)	light (bb)	present (cc)	9.45	SAMEA6427849	Martin et al. 2020
SM17R23	Danaus chrysippus	Rwanda	NYA	-2.154	30.077	F	absent (A-)	dark (B-)	present (cc)	19.08	ERS22966997	This study
IG17NY001	Danaus chrysippus	Rwanda	NYA	-2.154	30.077	M	partial (Aa)	dark (B-)	present (cc)	7.79	ERS22966998	This study
SM18R001	Danaus chrysippus	Rwanda	NYA	-2.154	30.077	M	partial (Aa)	dark (B-)	present (cc)	7.4	ERS22966999	This study
SM18R012	Danaus chrysippus	Rwanda	NYA	-2.154	30.077	M	partial (Aa)	dark (B-)	present (cc)	17.22	ERS22967000	This study
IG18RN01	Danaus chrysippus	Rwanda	NYA	-2.154	30.077	M	absent (A-)	light (bb)	present (cc)	7.61	ERS22967001	This study
IG18RN02	Danaus chrysippus	Rwanda	NYA	-2.154	30.077	F	absent (A-)	light (bb)	present (cc)	10.66	ERS22967002	This study
IG20NY001	Danaus chrysippus	Rwanda	NYA	-2.154	30.077	F	partial (Aa)	light (bb)	partial (Cc)	9.24	ERS22967003	This study
IG20NY003	Danaus chrysippus	Rwanda	NYA	-2.154	30.077	F	absent (A-)	dark (B-)	present (cc)	8.56	ERS22967004	This study
IG20NY006	Danaus chrysippus	Rwanda	NYA	-2.154	30.077	M	absent (A-)	intermediate (Bb)	present (cc)	9.92	ERS22967005	This study
IG20NY009	Danaus chrysippus	Rwanda	NYA	-2.154	30.077	M	absent (A-)	dark (B-)	present (cc)	9.01	ERS22967006	This study
IG20NY012	Danaus chrysippus	Rwanda	NYA	-2.154	30.077	F	absent (A-)	light (bb)	absent (C-)	8.23	ERS22967007	This study
IG20NY014	Danaus chrysippus	Rwanda	NYA	-2.154	30.077	F	absent (A-)	light (bb)	absent (C-)	8.86	ERS22967008	This study
IG20NY015	Danaus chrysippus	Rwanda	NYA	-2.154	30.077	M	absent (A-)	light (bb)	partial (Cc)	9.22	ERS22967009	This study
IG20NY016	Danaus chrysippus	Rwanda	NYA	-2.154	30.077	M	absent (A-)	dark (B-)	present (cc)	15.64	ERS22967010	This study
IG20NY017	Danaus chrysippus	Rwanda	NYA	-2.154	30.077	M	absent (A-)	intermediate (Bb)	absent (C-)	8.27	ERS22967011	This study
IG20NY018	Danaus chrysippus	Rwanda	NYA	-2.154	30.077	M	partial (Aa)	light (bb)	partial (Cc)	8.94	ERS22967012	This study
IG20NY019	Danaus chrysippus	Rwanda	NYA	-2.154	30.077	M	absent (A-)	dark (B-)	present (cc)	8.41	ERS22967013	This study
IG20NY020	Danaus chrysippus	Rwanda	NYA	-2.154	30.077	F	absent (A-)	dark (B-)	present (cc)	9.82	ERS22967014	This study
IG20NY021	Danaus chrysippus	Rwanda	NYA	-2.154	30.077	F	absent (A-)	dark (B-)	present (cc)	8.81	ERS22967015	This study
IG20NY023	Danaus chrysippus	Rwanda	NYA	-2.154	30.077	F	absent (A-)	light (bb)	partial (Cc)	7.45	ERS22967016	This study
IG20NY024	Danaus chrysippus	Rwanda	NYA	-2.154	30.077	M	absent (A-)	light (bb)	absent (C-)	7.43	ERS22967017	This study
IG20NY025	Danaus chrysippus	Rwanda	NYA	-2.154	30.077	M	partial (Aa)	light (bb)	present (cc)	10.56	ERS22967018	This study
IG20NY026	Danaus chrysippus	Rwanda	NYA	-2.154	30.077	M	present (aa)	light (bb)	present (cc)	11.13	ERS22967019	This study
IG20NY029	Danaus chrysippus	Rwanda	NYA	-2.154	30.077	F	absent (A-)	light (bb)	partial (Cc)	8.87	ERS22967020	This study
IG20NY030	Danaus chrysippus	Rwanda	NYA	-2.154	30.077	M	absent (A-)	dark (B-)	present (cc)	9.4	ERS22967021	This study
IG20NY031	Danaus chrysippus	Rwanda	NYA	-2.154	30.077	F	absent (A-)	intermediate (Bb)	absent (C-)	7.89	ERS22967022	This study
IG20NY032	Danaus chrysippus	Rwanda	NYA	-2.154	30.077	M	partial (Aa)	dark (B-)	present (cc)	7.59	ERS22967023	This study
IG20NY033	Danaus chrysippus	Rwanda	NYA	-2.154	30.077	M	partial (Aa)	dark (B-)	present (cc)	11.23	ERS22967024	This study
IG20NY034	Danaus chrysippus	Rwanda	NYA	-2.154	30.077	M	absent (A-)	dark (B-)	present (cc)	8.34	ERS22967025	This study
IG20NY035	Danaus chrysippus	Rwanda	NYA	-2.154	30.077	M	partial (Aa)	dark (B-)	present (cc)	8.1	ERS22967026	This study
IG20NY036	Danaus chrysippus	Rwanda	NYA	-2.154	30.077	M	absent (A-)	dark (B-)	present (cc)	8.62	ERS22967027	This study
IG20NY039	Danaus chrysippus	Rwanda	NYA	-2.154	30.077	M	absent (A-)	intermediate (Bb)	present (cc)	8.5	ERS22967028	This study
IG20NY040	Danaus chrysippus	Rwanda	NYA	-2.154	30.077	M	absent (A-)	light (bb)	absent (C-)	10.23	ERS22967029	This study
IG20NY041	Danaus chrysippus	Rwanda	NYA	-2.154	30.077	M	absent (A-)	intermediate (Bb)	present (cc)	8.3	ERS22967030	This study
IG20NY042	Danaus chrysippus	Rwanda	NYA	-2.154	30.077	M	present (aa)	light (bb)	partial (Cc)	8.31	ERS22967031	This study
IG20NY043	Danaus chrysippus	Rwanda	NYA	-2.154	30.077	F	absent (A-)	dark (B-)	present (cc)	8.7	ERS22967032	This study
IG20NY045	Danaus chrysippus	Rwanda	NYA	-2.154	30.077	F	absent (A-)	intermediate (Bb)	present (cc)	9.77	ERS22967033	This study
IG20NY046	Danaus chrysippus	Rwanda	NYA	-2.154	30.077	F	absent (A-)	dark (B-)	present (cc)	9.23	ERS22967034	This study
IG20NY047	Danaus chrysippus	Rwanda	NYA	-2.154	30.077	F	absent (A-)	dark (B-)	present (cc)	9.7	ERS22967035	This study
IG20NY048	Danaus chrysippus	Rwanda	NYA	-2.154	30.077	F	absent (A-)	dark (B-)	present (cc)	8.73	ERS22967036	This study
IG20NY049	Danaus chrysippus	Rwanda	NYA	-2.154	30.077	F	absent (A-)	light (bb)	absent (C-)	9.45	ERS22967037	This study
IG20NY053	Danaus chrysippus	Rwanda	NYA	-2.154	30.077	F	absent (A-)	light (bb)	present (cc)	8.83	ERS22967038	This study
IG20NY054	Danaus chrysippus	Rwanda	NYA	-2.154	30.077	M	absent (A-)	light (bb)	absent (C-)	9.18	ERS22967039	This study
IG20NY056	Danaus chrysippus	Rwanda	NYA	-2.154	30.077	M	absent (A-)	dark (B-)	present (cc)	8.71	ERS22967040	This study
IG20NY057	Danaus chrysippus	Rwanda	NYA	-2.154	30.077	F	absent (A-)	dark (B-)	present (cc)	8.72	ERS22967041	This study
IG20NY058	Danaus chrysippus	Rwanda	NYA	-2.154	30.077	M	absent (A-)	intermediate (Bb)	partial (Cc)	9.38	ERS22967042	This study
IG20NY060	Danaus chrysippus	Rwanda	NYA	-2.154	30.077	M	partial (Aa)	dark (B-)	present (cc)	9.07	ERS22967043	This study
IG20NY062	Danaus chrysippus	Rwanda	NYA	-2.154	30.077	F	partial (Aa)	light (bb)	absent (C-)	7.76	ERS22967044	This study
IG20NY063	Danaus chrysippus	Rwanda	NYA	-2.154	30.077	F	absent (A-)	light (bb)	present (cc)	8.49	ERS22967045	This study
IG20NY066	Danaus chrysippus	Rwanda	NYA	-2.154	30.077	F	present (aa)	light (bb)	present (cc)	7.53	ERS22967046	This study
RB20110	Danaus chrysippus	Rwanda	NYA	-2.154	30.077	F	absent (A-)	dark (B-)	present (cc)	9.7	SAMEA14027191	Kim et al. 2022
SM16K567	Danaus chrysippus	Kenya	NRB	-1.39	36.82	F	absent (A-)	light (bb)	absent (C-)	8.17	SAMEA6427866	Martin et al. 2020
SM16K570	Danaus chrysippus	Kenya	NRB	-1.39	36.82	F	absent (A-)	light (bb)	partial (Cc)	7.52	SAMEA6427867	Martin et al. 2020
SM16K571	Danaus chrysippus	Kenya	NRB	-1.39	36.82	F	absent (A-)	light (bb)	absent (C-)	8.54	SAMEA6427868	Martin et al. 2020
SM16K577	Danaus chrysippus	Kenya	NRB	-1.39	36.82	F	present (aa)	light (bb)	partial (Cc)	9.09	SAMEA6427869	Martin et al. 2020
SM16K580	Danaus chrysippus	Kenya	NRB	-1.39	36.82	F	absent (A-)	light (bb)	partial (Cc)	9.34	SAMEA6427870	Martin et al. 2020
SM16K584	Danaus chrysippus	Kenya	NRB	-1.39	36.82	F	absent (A-)	light (bb)	absent (C-)	9.05	SAMEA6427871	Martin et al. 2020
SM16K585	Danaus chrysippus	Kenya	NRB	-1.39	36.82	F	absent (A-)	dark (B-)	present (cc)	16.42	SAMEA6427880	Martin et al. 2020
SM16K618	Danaus chrysippus	Kenya	NRB	-1.39	36.82	M	absent (A-)	intermediate (Bb)	absent (C-)	9.63	SAMEA6427872	Martin et al. 2020
SM16K620	Danaus chrysippus	Kenya	NRB	-1.39	36.82	M	absent (A-)	intermediate (Bb)	absent (C-)	9.84	SAMEA6427879	Martin et al. 2020
SM16K622	Danaus chrysippus	Kenya	NRB	-1.39	36.82	M	absent (A-)	light (bb)	absent (C-)	8.65	SAMEA6427863	Martin et al. 2020
SM16K626	Danaus chrysippus	Kenya	NRB	-1.39	36.82	M	absent (A-)	light (bb)	partial (Cc)	17.04	SAMEA6427873	Martin et al. 2020
SM16K627	Danaus chrysippus	Kenya	NRB	-1.39	36.82	F	absent (A-)	light (bb)	partial (Cc)	7.45	SAMEA6427874	Martin et al. 2020
SM16K628	Danaus chrysippus	Kenya	NRB	-1.39	36.82	F	absent (A-)	light (bb)	partial (Cc)	8.81	SAMEA6427875	Martin et al. 2020
SM16K630	Danaus chrysippus	Kenya	NRB	-1.39	36.82	F	absent (A-)	light (bb)	partial (Cc)	8.1	SAMEA6427876	Martin et al. 2020
SM16K631	Danaus chrysippus	Kenya	NRB	-1.39	36.82	F	absent (A-)	light (bb)	partial (Cc)	8.54	SAMEA6427877	Martin et al. 2020
SM16K633	Danaus chrysippus	Kenya	NRB	-1.39	36.82	F	absent (A-)	light (bb)	partial (Cc)	8.5	SAMEA6427878	Martin et al. 2020
SM16K634	Danaus chrysippus	Kenya	NRB	-1.39	36.82	F	absent (A-)	light (bb)	present (cc)	8.66	SAMEA6427864	Martin et al. 2020
SM16K641	Danaus chrysippus	Kenya	NRB	-1.39	36.82	F	unknown	unknown	unknown	10.24	SAMEA6427865	Martin et al. 2020
ABRI183097	Danaus chrysippus	Kenya	NRB	-1.304	36.693	F	absent (A-)	light (bb)	absent (C-)	11.24	ERS22967047	This study
SM16L05	Danaus chrysippus	Kenya	MPL	0.189	37.1391	F	absent (A-)	light (bb)	present (cc)	10.64	ERS22967048	This study
SM19M009	Danaus chrysippus	Kenya	MPL	0.352	36.896	F	absent (A-)	light (bb)	partial (Cc)	10.1	ERS22967049	This study
SM19M015	Danaus chrysippus	Kenya	MPL	0.352	36.896	F	absent (A-)	light (bb)	partial (Cc)	8.61	ERS22967050	This study
SM19M019	Danaus chrysippus	Kenya	MPL	0.352	36.896	F	absent (A-)	light (bb)	present (cc)	8.72	ERS22967051	This study
SM19M020	Danaus chrysippus	Kenya	MPL	0.352	36.896	F	absent (A-)	light (bb)	partial (Cc)	9.97	ERS22967052	This study
SM19M021	Danaus chrysippus	Kenya	MPL	0.352	36.896	F	absent (A-)	light (bb)	present (cc)	10.81	ERS22967053	This study
SM19M025	Danaus chrysippus	Kenya	MPL	0.352	36.896	F	absent (A-)	light (bb)	partial (Cc)	8.73	ERS22967054	This study
SM19M026	Danaus chrysippus	Kenya	MPL	0.352	36.896	F	absent (A-)	light (bb)	partial (Cc)	8.41	ERS22967055	This study
SM19M027	Danaus chrysippus	Kenya	MPL	0.352	36.896	F	absent (A-)	light (bb)	absent (C-)	8.43	ERS22967056	This study
SM19M030	Danaus chrysippus	Kenya	MPL	0.352	36.896	F	absent (A-)	light (bb)	partial (Cc)	8.56	ERS22967057	This study
SM19M036	Danaus chrysippus	Kenya	MPL	0.352	36.896	M	partial (Aa)	light (bb)	partial (Cc)	9.61	ERS22967058	This study
SM19M038	Danaus chrysippus	Kenya	MPL	0.352	36.896	F	absent (A-)	light (bb)	absent (C-)	8.32	ERS22967059	This study
SM19M042	Danaus chrysippus	Kenya	MPL	0.352	36.896	F	absent (A-)	light (bb)	absent (C-)	8.4	ERS22967060	This study
SM19M043	Danaus chrysippus	Kenya	MPL	0.352	36.896	F	absent (A-)	light (bb)	partial (Cc)	9.06	ERS22967061	This study
SM19M044	Danaus chrysippus	Kenya	MPL	0.352	36.896	F	absent (A-)	light (bb)	partial (Cc)	8.42	ERS22967062	This study
SM19M045	Danaus chrysippus	Kenya	MPL	0.352	36.896	F	absent (A-)	light (bb)	absent (C-)	8.15	ERS22967063	This study
SM19M051	Danaus chrysippus	Kenya	MPL	0.352	36.896	F	absent (A-)	light (bb)	partial (Cc)	8.06	ERS22967064	This study
SM19M056	Danaus chrysippus	Kenya	MPL	0.352	36.896	M	absent (A-)	dark (B-)	partial (Cc)	7.7	ERS22967065	This study
SM17X01	Danaus chrysippus	Captive	Captive	NA	NA	F	present (aa)	light (bb)	present (cc)	9.31	SAMEA6427881	Martin et al. 2020
MB17501	Danaus chrysippus	Captive	Captive	NA	NA	M	absent (A-)	dark (B-)	present (cc)	9.38	ERS22967066	This study
MB17502	Danaus chrysippus	Captive	Captive	NA	NA	F	absent (A-)	intermediate (Bb)	present (cc)	7.92	ERS22967067	This study
MB17503	Danaus chrysippus	Captive	Captive	NA	NA	F	absent (A-)	dark (B-)	present (cc)	15.3	ERS22967068	This study
MB17507	Danaus chrysippus	Captive	Captive	NA	NA	M	absent (A-)	light (bb)	partial (Cc)	9.02	ERS22967069	This study
MB17521	Danaus chrysippus	Captive	Captive	NA	NA	M	absent (A-)	light (bb)	partial (Cc)	8.17	ERS22967070	This study
SM18S10	Danaus chrysippus	Captive	Captive	NA	NA	F	absent (A-)	intermediate (Bb)	present (cc)	11.28	SAMEA14027196	Kim et al. 2022
MB18102	Danaus chrysippus	Captive	Captive	NA	NA	F	absent (A-)	light (bb)	partial (Cc)	10.26	SAMEA14027198	Kim et al. 2022
MB18103	Danaus chrysippus	Captive	Captive	NA	NA	F	partial (Aa)	light (bb)	partial (Cc)	5.8	ERS22967071	This study
MB18111	Danaus chrysippus	Captive	Captive	NA	NA	F	NA	NA	NA	11.09	SAMEA9973796	This study
AB19401	Danaus chrysippus	Captive	Captive	NA	NA	F	absent (A-)	dark (B-)	present (cc)	9.2	ERS22967072	This study
SB21102	Danaus chrysippus	Captive	Captive	NA	NA	F	absent (A-)	dark (B-)	present (cc)	6.63	ERS22967073	This study
RG28754	Danaus melanippus	India	unknown	unknown	unknown	unknown	unknown	unknown	unknown	5.71	SAMN04875654	unknown
