## Supplementary material for "Incomplete recombination suppression fuels extensive haplotype diversity in a butterfly color pattern supergene": S3 Table

### Sheet: Sheet1
S3 Table: Full results of gIMble analyses. For each inversion region and population pair, the best fitting model is highlighted in green. Cells in yellow indicate failure to converge.
inv		Pop1	Pop2	window_idx	Ne_A	Ne_A_B	Ne_B	T	anomaly_count	likelihood		nlopt_exit_code	nlopt_iterations	nlopt_time	DIV
INV1.1				window_idx	Ne_A	Ne_A_B	Ne_B	T	anomaly_count	likelihood	me	nlopt_exit_code	nlopt_iterations	nlopt_time	IM_AB/IM_BA
1.1	DIV	chr	klu	0	496422	508181	1.32234e+06	270868	0	-441813	NLOPT_MAXEVAL_REACHED	20000	00h:07m:31.282s
1.1	IM AB	chr	klu	0	159273	1.95817e+06	509127	3.18861e+06	0	-441803	5.54747e-06	NLOPT_MAXEVAL_REACHED	20000	03h:02m:32.821s
1.1	IM BA	chr	klu	0	402824	1.75675e+06	448122	2.47119e+06	0	-439547	3.08546e-06	NLOPT_MAXEVAL_REACHED	20000	03h:04m:55.897s
1.1	DIV	chr	ori	0	401894	1.10814e+06	309809	929864	0	-551959	NLOPT_MAXEVAL_REACHED	20000	00h:07m:34.046s
1.1	IM AB	chr	ori	0	401894	1.10814e+06	309809	929864	0	-551959	0	NLOPT_MAXEVAL_REACHED	20000	00h:09m:12.962s
1.1	IM BA	chr	ori	0	401894	1.10814e+06	309809	929864	0	-551959	0	NLOPT_MAXEVAL_REACHED	20000	00h:09m:25.447s
1.1	DIV	klu	ori	0	434612	1.05865e+06	259756	799364	0	-606370	NLOPT_MAXEVAL_REACHED	20000	00h:07m:31.564s
1.1	IM AB	klu	ori	0	434612	1.05865e+06	259756	799364	0	-606370	0	NLOPT_MAXEVAL_REACHED	20000	00h:09m:27.691s
1.1	IM BA	klu	ori	0	577847	2.76876e+06	134096	4.24702e+06	0	-605171	7.19884e-07	NLOPT_MAXEVAL_REACHED	20000	03h:07m:03.080s
INV1.2
1.2	DIV	chr	klu	0	171489	1.04903e+06	194582	743124	0	-283401	NLOPT_MAXEVAL_REACHED	20000	00h:07m:34.368s
1.2	IM AB	chr	klu	0	171489	1.04903e+06	194582	743124	39	-283401	0	NLOPT_MAXEVAL_REACHED	20000	00h:14m:36.119s
1.2	IM BA	chr	klu	0	247338	2.06821e+06	80000	2.16039e+06	0	-284255	6.58742e-07	NLOPT_MAXEVAL_REACHED	20000	03h:05m:57.142s
1.2	DIV	chr	ori	0	198723	1.1106e+06	250216	962074	0	-321749	NLOPT_MAXEVAL_REACHED	20000	00h:07m:31.168s
1.2	IM AB	chr	ori	0	198723	1.1106e+06	250216	962074	31	-321749	0	NLOPT_MAXEVAL_REACHED	20000	00h:15m:32.204s
1.2	IM BA	chr	ori	0	198723	1.1106e+06	250216	962074	0	-321749	0	NLOPT_MAXEVAL_REACHED	20000	00h:09m:11.785s
1.2	DIV	klu	ori	0	121958	676460	138976	451641	0	-410879	NLOPT_MAXEVAL_REACHED	20000	00h:07m:31.210s
1.2	IM AB	klu	ori	0	80000	1.98882e+06	218513	2.27279e+06	0	-409100	1.03506e-06	NLOPT_MAXEVAL_REACHED	20000	03h:07m:26.145s
1.2	IM BA	klu	ori	0	191130	1.63267e+06	81625.2	1.78396e+06	0	-410287	1.0885e-06	NLOPT_MAXEVAL_REACHED	20000	03h:05m:32.545s
INV2
2	DIV	chr	klu	0	318168	879653	272091	939514	0	-565143	NLOPT_MAXEVAL_REACHED	20000	00h:07m:31.905s
2	IM AB	chr	klu	0	318051	875933	273500	946023	653	-565003	3.80205e-11	NLOPT_MAXEVAL_REACHED	20000	02h:59m:39.765s
2	IM BA	chr	klu	0	411413	1.74754e+06	80000	2.81868e+06	0	-570741	7.50232e-07	NLOPT_MAXEVAL_REACHED	20000	03h:07m:06.655s
2	DIV	chr	ori	0	357418	899658	311561	957485	0	-596661	NLOPT_MAXEVAL_REACHED	20000	00h:07m:41.580s
2	IM AB	chr	ori	0	358100	897261	311814	960109	8678	-596505	2.41889e-11	NLOPT_MAXEVAL_REACHED	20000	02h:58m:57.725s
2	IM BA	chr	ori	0	357419	896331	311997	959257	6251	-596505	2.55316e-11	NLOPT_MAXEVAL_REACHED	20000	02h:59m:05.782s
2	DIV	klu	ori	0	197341	865635	201764	667135	0	-716366	NLOPT_MAXEVAL_REACHED	20000	00h:07m:38.158s
2	IM AB	klu	ori	0	197341	865635	201764	667135	0	-716366	0	NLOPT_MAXEVAL_REACHED	20000	00h:09m:00.566s
2	IM BA	klu	ori	0	282574	1.51571e+06	117876	2.16948e+06	0	-718782	7.39454e-07	NLOPT_MAXEVAL_REACHED	20000	03h:04m:21.284s
INV4
4	DIV	chr	klu	0	466283	944684	263131	128609	0	-400190	NLOPT_MAXEVAL_REACHED	20000	00h:07m:37.575s
4	IM AB	chr	klu	0	393591	1.58912e+06	643012	2.41937e+06	0	-399370	2.70987e-06	NLOPT_MAXEVAL_REACHED	20000	03h:04m:46.464s
4	IM BA	chr	klu	0	867524	1.7126e+06	80000	3.75682e+06	0	-400139	9.82798e-06	NLOPT_MAXEVAL_REACHED	20000	03h:06m:59.427s
4	DIV	chr	ori	0	722686	1.1533e+06	601373	777503	0	-492765	NLOPT_MAXEVAL_REACHED	20000	00h:07m:37.268s
4	IM AB	chr	ori	0	710245	1.16401e+06	584415	762340	14263	-492520	2.49038e-11	NLOPT_MAXEVAL_REACHED	20000	02h:56m:25.793s
4	IM BA	chr	ori	0	109708	1.52732e+06	80000	81720.5	12386	-497694	1.45628e-11	NLOPT_MAXEVAL_REACHED	20000	03h:01m:24.041s
4	DIV	klu	ori	0	532063	1.20344e+06	540776	664338	0	-493697	NLOPT_MAXEVAL_REACHED	20000	00h:07m:44.326s
4	IM AB	klu	ori	0	299603	1.72361e+06	765817	3.09507e+06	0	-495038	9.40691e-07	NLOPT_MAXEVAL_REACHED	20000	03h:04m:57.256s
4	IM BA	klu	ori	0	760007	2.0424e+06	314034	3.83454e+06	0	-493600	8.78653e-07	NLOPT_MAXEVAL_REACHED	20000	03h:07m:42.861s
